# Innate immune signalling drives loser cell elimination during stem cell competition in the *Drosophila* testis

**DOI:** 10.1101/2020.03.05.979161

**Authors:** Silvana Hof-Michel, Ljubinka Cigoja, Sabina Huhn, Christian Bökel

## Abstract

In the *Drosophila* testis, a group of stromal cells termed hub provides multiple niche signals for the surrounding germline and somatic stem cells. Stem cells of both populations compete for physical retention in the niche, and stem cell clones unable to transduce any one niche signal are rapidly eliminated by differentiation. We have recently mapped the transcriptomes of isolated somatic cyst stem cells and differentiated cyst cells, and found that the stem cells but not their differentiated progeny activate an immune response involving the NF-κB transcription factor Relish (Rel).

Here we show i) that Rel activation is not required for stemness but occurs physiologically in “losers” of stem cell competition, ii) that loss of Rel or the upstream receptor Toll suppresses loser elimination irrespective of how loser fate was induced, and iii) that clonal Rel activation is sufficient for the displacent of neutral or winner cells from the niche, even if the winners otherwise retain stem cell properties.

This generalized mechanism for the elimination of “loser” stem cells may mask the compound nature of stem cell behaviour, and instead generate the impression of a binary cell fate decision between stemness and differentiation.
