## Supplementary material for "Innate immune signalling drives loser cell elimination during stem cell competition in the *Drosophila* testis": Table S1 Immune genes upregulated in CySCs vs. diff CyCs

### Sheet: Blatt1
Gene ID	logFC	P-value	FDR	Gene name	Gene description	Mean FPKM reference	Mean FPKM query
FBgn0000278	8.40665	3.71615e-36	1.11575e-33	CecB	MIP29670p1 [Uniprot/SPTREMBL Acc. G4LU52]; Cecropin-B [Uniprot/SWISSPROT Acc. P14956]; Cecropin B [Uniprot/SPTREMBL Acc. Q6LAH5]	0.220353	160.535
FBgn0003507	3.30004	2.54229e-32	5.35937e-30	srp	Serpent, isoform E [Uniprot/SPTREMBL Acc. A0A0B4K6J1]; Serpent, isoform G [Uniprot/SPTREMBL Acc. A0A0B4KHL1]; GH11649p1 [Uniprot/SPTREMBL Acc. A8WHE9]; Serpent, isoform D [Uniprot/SPTREMBL Acc. E2QCY6]; Box A-binding factor [Uniprot/SWISSPROT Acc. P52172]	8.73661	74.0449
FBgn0040653	9.01654	1.49679e-30	2.60179e-28	IM4	Immune-induced peptide 4 [Uniprot/SWISSPROT Acc. P82705]	0	66.4419
FBgn0067905	7.67681	4.40414e-29	6.61154e-27	IM14	Immune-induced peptide 14 [Uniprot/SWISSPROT Acc. P83869]	0.27879	135.612
FBgn0014865	8.72572	2.73461e-27	3.0105e-25	Mtk	Metchnikowin [Uniprot/SWISSPROT Acc. Q24395]	0.157405	340.72
FBgn0031973	5.31206	1.86409e-25	1.75129e-23	Spn28Dc	CG7219 protein [Uniprot/SPTREMBL Acc. A4V9T2]; CG7219 protein [Uniprot/SPTREMBL Acc. A4V9T3]; CG7219 protein [Uniprot/SPTREMBL Acc. A4V9T4]; CG7219 protein [Uniprot/SPTREMBL Acc. A4V9T5]; Serine protease inhibitor 28Dc [Uniprot/SWISSPROT Acc. Q9VLU4]	1.07994	47.769
FBgn0243514	5.11891	4.77648e-24	3.91119e-22	eater	Eater [Uniprot/SPTREMBL Acc. D9IQC0]; Eater [Uniprot/SPTREMBL Acc. D9IQC5]; Eater [Uniprot/SPTREMBL Acc. D9IQD0]; Eater [Uniprot/SPTREMBL Acc. D9IQD1]; Eater [Uniprot/SPTREMBL Acc. D9IQD3]; Eater [Uniprot/SPTREMBL Acc. D9IQD4]; Eater [Uniprot/SPTREMBL Acc. D9IQD7]; Eater [Uniprot/SPTREMBL Acc. D9IQE0]; Eater [Uniprot/SPTREMBL Acc. D9IQE1]; Eater [Uniprot/SPTREMBL Acc. D9IQE5]; SD22390p [Uniprot/S…	0.649008	23.6509
FBgn0035975	2.9204	4.95455e-23	3.66341e-21	PGRP-LA	Peptidoglycan recognition protein LA, isoform G [Uniprot/SPTREMBL Acc. M9PEM5]; Peptidoglycan-recognition protein LA [Uniprot/SWISSPROT Acc. Q95T64]	4.77452	31.0567
FBgn0003118	3.02428	2.06186e-22	1.38972e-20	pnt	Pointed, isoform E [Uniprot/SPTREMBL Acc. A0A0B4KH96]; FI19015p1 [Uniprot/SPTREMBL Acc. H8F4R1]; SD11389p1 [Uniprot/SPTREMBL Acc. N0D853]; ETS-like protein pointed, isoform P1 [Uniprot/SWISSPROT Acc. P51022]; ETS-like protein pointed, isoform P2/D [Uniprot/SWISSPROT Acc. P51023]	1.9833	13.8683
FBgn0004606	2.66296	5.87724e-22	3.78128e-20	zfh1	Zinc finger protein 1 [Uniprot/SWISSPROT Acc. P28166]	8.59647	46.348
FBgn0034709	2.08281	4.17728e-20	2.24938e-18	Swim	RE01730p [Uniprot/SPTREMBL Acc. Q7JWQ7]; GM06507p [Uniprot/SPTREMBL Acc. Q95S79]	183.408	639.626
FBgn0029167	5.43943	8.03856e-20	4.12674e-18	Hml	Hemolectin, isoform B [Uniprot/SPTREMBL Acc. M9PCE5]; LP05709p [Uniprot/SPTREMBL Acc. Q8MS79]; GH17783p [Uniprot/SPTREMBL Acc. Q8SXA9]; Hemolectin [Uniprot/SPTREMBL Acc. Q9U5D0]; Hemolectin, isoform A [Uniprot/SPTREMBL Acc. Q9VU94]	1.27455	62.9146
FBgn0014018	2.3974	1.32046e-19	6.55873e-18	Rel	Nuclear factor NF-kappa-B p110 subunit [Uniprot/SWISSPROT Acc. Q94527]	36.9636	160.841
FBgn0015924	1.80156	1.64067e-17	6.25223e-16	crq	Croquemort, isoform B [Uniprot/SPTREMBL Acc. A4UZX7]; Protein croquemort [Uniprot/SWISSPROT Acc. Q27367]; RE02070p [Uniprot/SPTREMBL Acc. Q8SZG1]	71.158	204.842
FBgn0000279	5.14926	4.68537e-16	1.43723e-14	CecC	GEO09615p1 [Uniprot/SPTREMBL Acc. A0A1B2AJQ7]; Cecropin-C [Uniprot/SWISSPROT Acc. O16829]	23.7843	1061.53
FBgn0000276	5.0757	5.85014e-16	1.76717e-14	CecA1	Cecropin-A1/A2 [Uniprot/SWISSPROT Acc. P14954]	1.06821	41.5143
FBgn0027930	2.7394	1.03855e-15	3.02647e-14	MP1	Melanization protease 1 [Uniprot/SWISSPROT Acc. A0A126GUP6]	5.70989	33.1022
FBgn0000277	5.22359	1.36963e-15	3.94486e-14	CecA2	Cecropin-A1/A2 [Uniprot/SWISSPROT Acc. P14954]	1.92475	90.9482
FBgn0030326	4.46881	2.85152e-15	7.7405e-14	CG2444	CG2444, isoform A [Uniprot/SPTREMBL Acc. Q9VYV6]	1.06318	25.0804
FBgn0014033	5.44783	3.85448e-15	1.013e-13	Sr-CI	DSR-CI protein [Uniprot/SPTREMBL Acc. Q24017]; Scavenger receptor [Uniprot/SPTREMBL Acc. Q58SM0]; Scavenger receptor [Uniprot/SPTREMBL Acc. Q58SM4]; SR-CI [Uniprot/SPTREMBL Acc. Q5ELR9]; SR-CI [Uniprot/SPTREMBL Acc. Q5ELS3]; SR-CI [Uniprot/SPTREMBL Acc. Q5ELT0]; SR-CI [Uniprot/SPTREMBL Acc. Q5ELT4]; SR-CI [Uniprot/SPTREMBL Acc. Q5ELT8]; SR-CI [Uniprot/SPTREMBL Acc. Q5ELU2]; SR-CI [Uniprot/SPTREMB…	3.0148	180.288
FBgn0030926	4.68362	5.16839e-15	1.32664e-13	psh	CG6367 [Uniprot/SPTREMBL Acc. F6J877]; CG6367 [Uniprot/SPTREMBL Acc. F6J881]; CG6367 [Uniprot/SPTREMBL Acc. F6J894]; Serine protease persephone [Uniprot/SWISSPROT Acc. Q9VWU1]	0.309804	8.33471
FBgn0261800	1.81295	2.39892e-14	5.5926e-13	LanB1	Laminin subunit beta-1 [Uniprot/SWISSPROT Acc. P11046]	11.7162	34.2132
FBgn0035976	2.65761	3.39534e-14	7.76929e-13	PGRP-LC	Peptidoglycan recognition protein LC, isoform I [Uniprot/SPTREMBL Acc. A0A0S0WMR4]; Peptidoglycan recognition protein LC, isoform G [Uniprot/SPTREMBL Acc. E1JI87]; Peptidoglycan recognition protein LC, isoform D [Uniprot/SPTREMBL Acc. E1JI88]; Peptidoglycan recognition protein LC, isoform E [Uniprot/SPTREMBL Acc. E1JI89]; Peptidoglycan recognition protein LC, isoform H [Uniprot/SPTREMBL Acc. M9ND…	5.63167	30.8048
FBgn0003117	3.80447	4.00285e-14	9.03423e-13	pnr	Pannier, isoform C [Uniprot/SPTREMBL Acc. A0A0B4KH81]; RE33290p [Uniprot/SPTREMBL Acc. A8WHL1]; GATA-binding factor A [Uniprot/SWISSPROT Acc. P52168]; SD02611p [Uniprot/SPTREMBL Acc. Q8T3J0]; Pannier, isoform B [Uniprot/SPTREMBL Acc. Q9VEZ8]	0.565943	7.48229
FBgn0014388	1.87459	2.1918e-13	4.55269e-12	sty	Protein sprouty [Uniprot/SWISSPROT Acc. O44783]; FI21429p1 [Uniprot/SPTREMBL Acc. T2FFA4]	14.5551	45.2895
FBgn0033483	1.90991	9.44759e-13	1.7399e-11	egr	Protein eiger [Uniprot/SWISSPROT Acc. Q8MUJ1]	14.5811	45.3788
FBgn0035977	2.77225	3.48997e-12	5.85087e-11	PGRP-LF	Peptidoglycan-recognition protein LF [Uniprot/SWISSPROT Acc. Q8SXQ7]	3.35075	20.7395
FBgn0033438	2.74966	3.91857e-12	6.50938e-11	Mmp2	Matrix metalloproteinase-2 [Uniprot/SWISSPROT Acc. Q8MPP3]	9.51939	58.7825
FBgn0028430	4.79567	8.78796e-12	1.34577e-10	He	Hemese, isoform B [Uniprot/SPTREMBL Acc. Q8I0K8]; Gustav [Uniprot/SPTREMBL Acc. Q962F3]	0.512359	21.2819
FBgn0262473	1.51748	2.31101e-11	3.32813e-10	Tl	Toll, isoform C [Uniprot/SPTREMBL Acc. A0A0B4KHY4]; RT10576p [Uniprot/SPTREMBL Acc. E4NKG7]; RT11167p [Uniprot/SPTREMBL Acc. F0JAM5]; Protein toll [Uniprot/SWISSPROT Acc. P08953]; FI21426p1 [Uniprot/SPTREMBL Acc. T2GGK5]	12.1447	29.3346
FBgn0037203	1.66606	3.24765e-11	4.53207e-10	slif	LD37241p [Uniprot/SPTREMBL Acc. Q9VNP7]	160.134	415.158
FBgn0014011	1.6026	7.30215e-11	9.63378e-10	Rac2	Rac2, isoform B [Uniprot/SPTREMBL Acc. M9PBU2]; Ras-related protein Rac2 [Uniprot/SWISSPROT Acc. P48554]	23.4251	60.7811
FBgn0034870	5.5805	1.17252e-10	1.4856e-09	CG13559	FI15227p1 [Uniprot/SPTREMBL Acc. G2J5Y2]; FI16602p1 [Uniprot/SPTREMBL Acc. Q9W1P0]	0.0380102	6.34647
FBgn0040813	5.39976	3.34907e-10	3.89467e-09	Nplp2	Neuropeptide-like 2, isoform C [Uniprot/SPTREMBL Acc. A0A0S0WH10]; Neuropeptide-like 2 [Uniprot/SWISSPROT Acc. Q9VU58]; GEO09628p1 [Uniprot/SPTREMBL Acc. X2JB24]	16.7074	1533.34
FBgn0030350	1.6342	8.68782e-10	9.50098e-09	SelG	LP15444p1 [Uniprot/SPTREMBL Acc. G4LU03]; Glycine-rich selenoprotein [Uniprot/SWISSPROT Acc. Q7Z2C4]	27.2485	72.9925
FBgn0052133	2.02097	5.73176e-08	4.48935e-07	ptip	PAX transcription activation domain interacting protein [Uniprot/SPTREMBL Acc. Q9VUB7]	1.75892	6.0064
FBgn0031888	1.76008	5.81887e-08	4.55039e-07	Pvf2	PDGF-and VEGF-related factor 2 [Uniprot/SPTREMBL Acc. Q9VM43]	10.2168	29.3341
FBgn0002930	2.03581	7.52793e-08	5.75959e-07	nec	Spn43Ac [Uniprot/SPTREMBL Acc. Q6V6U1]; Spn43Ac [Uniprot/SPTREMBL Acc. Q6V6U2]; Spn43Ac [Uniprot/SPTREMBL Acc. Q6V6U3]; Spn43Ac [Uniprot/SPTREMBL Acc. Q6V6U4]; Spn43Ac [Uniprot/SPTREMBL Acc. Q6V6U5]; Spn43Ac [Uniprot/SPTREMBL Acc. Q6V6U6]; Spn43Ac [Uniprot/SPTREMBL Acc. Q6V6U7]; Spn43Ac [Uniprot/SPTREMBL Acc. Q6V6U8]; Spn43Ac [Uniprot/SPTREMBL Acc. Q6V6U9]; Spn43Ac [Uniprot/SPTREMBL Acc. Q6V6V0];…	10.9269	37.5565
FBgn0039099	2.16208	1.63934e-07	1.1753e-06	GILT2	GILT-like protein 2 [Uniprot/SPTREMBL Acc. Q9VCK1]; GILT-like protein 2 [Uniprot/SWISSPROT Acc. Q9VCK1]	38.9974	154.24
FBgn0037432	1.90899	2.21567e-07	1.55694e-06	CG10298	GH28351p [Uniprot/SPTREMBL Acc. Q9VI08]	66.8387	217.832
FBgn0002932	1.57254	2.12098e-06	1.21052e-05	neur	Protein neuralized [Uniprot/SWISSPROT Acc. P29503]	4.50884	11.4878
FBgn0085407	1.75221	2.23861e-06	1.27107e-05	Pvf3	IP15614p [Uniprot/SPTREMBL Acc. Q1RKZ4]; IP10669p [Uniprot/SPTREMBL Acc. Q1WWB4]; RE18107p [Uniprot/SPTREMBL Acc. Q7JZN4]; VEGF27Ca [Uniprot/SPTREMBL Acc. Q8T4M1]; FI06402p [Uniprot/SPTREMBL Acc. Q9VM39]; PDGF-and VEGF-related factor 3, isoform E [Uniprot/SPTREMBL Acc. Q9VM40]; PDGF-and VEGF-related factor 3, isoform A [Uniprot/SPTREMBL Acc. Q9VM42]; PDGF-and VEGF-related factor 3, isoform F [Uni…	3.4025	9.68177
FBgn0031975	2.65062	2.38647e-06	1.34634e-05	Tg	GM15527p [Uniprot/SPTREMBL Acc. D0IQ93]; Transglutaminase, isoform B [Uniprot/SPTREMBL Acc. Q8IPH0]; RE08173p [Uniprot/SPTREMBL Acc. Q9VLU2]	0.381637	2.32106
FBgn0014000	3.76616	9.2032e-06	4.56383e-05	Hf	GH03980p [Uniprot/SPTREMBL Acc. Q9VIQ4]	0.122822	3.12913
FBgn0043550	1.97409	1.02153e-05	5.02301e-05	Tsp68C	IP02440p [Uniprot/SPTREMBL Acc. Q4V3R4]; Tetraspanin 68C, isoform A [Uniprot/SPTREMBL Acc. Q8IQK9]	3.40414	12.3184
FBgn0032078	1.55909	8.55031e-05	0.000341599	C1GalTA	Glycoprotein-N-acetylgalactosamine 3-beta-galactosyltransferase 1 [Uniprot/SPTREMBL Acc. E2QCQ7]; Glycoprotein-N-acetylgalactosamine 3-beta-galactosyltransferase 1 [Uniprot/SWISSPROT Acc. Q7K237]	17.8288	44.8987
FBgn0030925	2.47271	0.000214175	0.000776738	Hayan	Serine protease Hayan [Uniprot/SWISSPROT Acc. A8JUP7]	0.26871	1.42672
FBgn0041579	3.58889	0.000279641	0.00098847	AttC	IP02545p [Uniprot/SPTREMBL Acc. Q29QF8]; Attacin-C [Uniprot/SWISSPROT Acc. Q95NH6]	0.0886121	2.59842
FBgn0041180	1.22947	1.00997e-09	1.08416e-08	Tep4	Thiolester containing protein IV [Uniprot/SPTREMBL Acc. A0ZWM2]; Thiolester containing protein IV [Uniprot/SPTREMBL Acc. A0ZWM4]; Thiolester containing protein IV [Uniprot/SPTREMBL Acc. A0ZWN0]; Thiolester containing protein IV [Uniprot/SPTREMBL Acc. A0ZWN8]; Thiolester containing protein IV [Uniprot/SPTREMBL Acc. A0ZWP0]; Thiolester containing protein II, isoform C [Uniprot/SPTREMBL Acc. A0ZWP3]…	16.6604	31.6839
FBgn0087007	1.06242	3.75283e-09	3.63116e-08	bbg	BBG-LP12 [Uniprot/SPTREMBL Acc. Q15K23]; Big bang, isoform J [Uniprot/SPTREMBL Acc. Q15K24]; BBG-LP15 [Uniprot/SPTREMBL Acc. Q15K25]; BBG-LP15 [Uniprot/SPTREMBL Acc. Q15K26]; BBG-LP15 [Uniprot/SPTREMBL Acc. Q15K28]; BBG-LP15 [Uniprot/SPTREMBL Acc. Q15K29]; BBG-LP43 [Uniprot/SPTREMBL Acc. Q15K30]; BBG-LP43 [Uniprot/SPTREMBL Acc. Q15K31]; BBG-LP29 [Uniprot/SPTREMBL Acc. Q15K32]; BBG-LP29 [Uniprot/S…	21.0845	36.1994
FBgn0003495	1.44922	1.14108e-07	8.44351e-07	spz	Protein spaetzle [Uniprot/SWISSPROT Acc. P48607]; SD20537p [Uniprot/SPTREMBL Acc. Q8IG88]	41.687	95.4375
FBgn0030310	1.46451	1.21374e-06	7.29715e-06	PGRP-SA	CG11709 [Uniprot/SPTREMBL Acc. F6J5S6]; CG11709 [Uniprot/SPTREMBL Acc. F6J5T4]; CG11709 [Uniprot/SPTREMBL Acc. F6J5U5]; Peptidoglycan-recognition protein SA [Uniprot/SWISSPROT Acc. Q9VYX7]; Peptidoglycan-recognition protein [Uniprot/SPTREMBL Acc. X2JEI8]	12.4563	29.2218
FBgn0034647	1.18463	1.31302e-06	7.84642e-06	pirk	Poor Imd response upon knock-in, isoform A [Uniprot/SPTREMBL Acc. Q9W2E6]	24.9327	47.1632
FBgn0004647	1.478	1.38012e-06	8.2029e-06	N	Notch, isoform B [Uniprot/SPTREMBL Acc. M9NE67]; Neurogenic locus Notch protein [Uniprot/SWISSPROT Acc. P07207]; Notch [Uniprot/SPTREMBL Acc. Q32UZ3]; LD34134p [Uniprot/SPTREMBL Acc. Q4QQB7]	2.36161	5.67803
FBgn0035850	1.12009	2.85555e-06	1.58376e-05	Atg18a	Autophagy-related 18a, isoform E [Uniprot/SPTREMBL Acc. M9PER1]; Autophagy-related 18a, isoform D [Uniprot/SPTREMBL Acc. M9PEY7]; Autophagy-related 18a, isoform F [Uniprot/SPTREMBL Acc. M9PHS3]; Autophagy-related 18a, isoform A [Uniprot/SPTREMBL Acc. Q9VSF0]	66.7123	119.137
FBgn0014380	1.2865	3.1064e-06	1.71467e-05	RhoL	MIP16962p [Uniprot/SPTREMBL Acc. D3DMW7]; Ras-like GTP-binding protein RhoL [Uniprot/SWISSPROT Acc. Q24192]	104.367	216.541
FBgn0026404	1.03718	4.98428e-06	2.61293e-05	Dronc	Caspase Dronc [Uniprot/SWISSPROT Acc. Q9XYF4]	46.453	79.1547
FBgn0053207	0.956484	5.44608e-06	2.83105e-05	pxb	FI14518p [Uniprot/SPTREMBL Acc. Q8MY02]; RE16319p [Uniprot/SPTREMBL Acc. Q8SXK4]	11.1793	17.7181
FBgn0015221	0.927994	7.36221e-06	3.72547e-05	Fer2LCH	Ferritin [Uniprot/SPTREMBL Acc. A0A0B4KHF0]; Ferritin [Uniprot/SPTREMBL Acc. Q9U4U2]; Ferritin [Uniprot/SPTREMBL Acc. Q9U7A3]; Ferritin [Uniprot/SPTREMBL Acc. Q9VA83]	853.775	1335.86
FBgn0000250	0.717998	2.16733e-05	9.93243e-05	cact	NF-kappa-B inhibitor cactus [Uniprot/SWISSPROT Acc. Q03017]	29.9185	40.5092
FBgn0001250	1.40097	2.29628e-05	0.000104894	if	Integrin alpha-PS2 [Uniprot/SWISSPROT Acc. P12080]	8.81084	19.5289
FBgn0062440	1.00966	2.79575e-05	0.000125227	CG17680	GEO09661p1 [Uniprot/SPTREMBL Acc. A0A1B2AJ28]; Essential MCU regulator, mitochondrial [Uniprot/SWISSPROT Acc. Q7JX57]	40.7489	68.4742
FBgn0001291	0.822794	2.87439e-05	0.000128344	Jra	Jun-related antigen, isoform C [Uniprot/SPTREMBL Acc. A0A0B4KEI6]; Transcription factor AP-1 [Uniprot/SWISSPROT Acc. P18289]	62.8522	90.5354
FBgn0001085	1.37827	3.14295e-05	0.00013886	fz	Frizzled, isoform C [Uniprot/SPTREMBL Acc. M9PFL6]; Frizzled [Uniprot/SWISSPROT Acc. P18537]	2.71985	5.91328
FBgn0028990	1.36516	3.38946e-05	0.000148531	Spn27A	Serine protease inhibitor 27A [Uniprot/SWISSPROT Acc. Q9V3N1]	14.7936	30.5229
FBgn0263106	1.06366	3.87464e-05	0.000168525	DnaJ-1	DnaJ protein homolog 1 [Uniprot/SWISSPROT Acc. Q24133]; DNAJ-1 [Uniprot/SPTREMBL Acc. Q53ZT0]; DNAJ-1 [Uniprot/SPTREMBL Acc. Q86DS7]	78.5664	136.672
FBgn0043884	0.685536	4.53993e-05	0.000194137	mask	Multiple ankyrin repeats single KH domain, isoform C [Uniprot/SPTREMBL Acc. A0A0B4K725]; Multiple ankyrin repeats single KH domain, isoform E [Uniprot/SPTREMBL Acc. A0A0B4KHR8]; Multiple ankyrin repeats single KH domain, isoform D [Uniprot/SPTREMBL Acc. A0A0B4KHZ8]; Multiple ankyrin repeats single KH domain, isoform F [Uniprot/SPTREMBL Acc. A0A0B4LHK4]; FI24704p1 [Uniprot/SPTREMBL Acc. A0A0H4XWY3…	12.9237	17.4049
FBgn0264975	0.712285	4.64693e-05	0.000198114	Nrg	Neuroglian, isoform E [Uniprot/SPTREMBL Acc. E1JJF8]; Neuroglian, isoform H [Uniprot/SPTREMBL Acc. E1JJF9]; Neuroglian, isoform G [Uniprot/SPTREMBL Acc. M9NEZ5]; Neuroglian [Uniprot/SWISSPROT Acc. P20241]	29.6132	40.4974
FBgn0040309	0.558856	6.50669e-05	0.000267836	Jafrac1	CG1633 [Uniprot/SPTREMBL Acc. F6J6B9]; Peroxiredoxin 1 [Uniprot/SWISSPROT Acc. Q9V3P0]; Thioredoxin peroxidase 1, isoform C [Uniprot/SPTREMBL Acc. X2JF59]	354.839	427.09
FBgn0264294	0.683981	8.6191e-05	0.000343863	Cyt-b5	Cytochrome b5 [Uniprot/SPTREMBL Acc. A8VEL0]; Cyt-b5-PB [Uniprot/SPTREMBL Acc. E9P245]; Cytochrome b5 [Uniprot/SWISSPROT Acc. Q9V4N3]	113.241	150.893
FBgn0031676	0.956695	9.46976e-05	0.000373513	CG14040	RE36989p [Uniprot/SPTREMBL Acc. Q8MYZ6]; Uncharacterized protein [Uniprot/SPTREMBL Acc. Q9VMU8]	19.8468	32.3539
FBgn0033402	1.0837	9.80152e-05	0.000385065	Myd88	LD20892p [Uniprot/SPTREMBL Acc. Q7K105]	21.8374	37.7389
FBgn0004638	0.701949	0.000159264	0.000594794	drk	Protein enhancer of sevenless 2B [Uniprot/SWISSPROT Acc. Q08012]	78.4606	106.511
FBgn0015286	0.755194	0.000206136	0.00075088	Rala	Ras-related protein Ral-a [Uniprot/SWISSPROT Acc. P48555]; RAL2 [Uniprot/SPTREMBL Acc. Q962I2]	67.1983	95.2903
FBgn0003882	0.704772	0.000211027	0.00076616	tub	Protein Tube [Uniprot/SWISSPROT Acc. P22812]	19.1592	25.8156
FBgn0035207	0.702395	0.00021172	0.000768397	CG9153	LD13353p [Uniprot/SPTREMBL Acc. E8NHA2]; RE53774p [Uniprot/SPTREMBL Acc. Q8MQN4]; SUMO-related HECT domain and RCC repeat protein for toll pathway activation, isoform A [Uniprot/SPTREMBL Acc. Q9W0H2]	24.7791	32.6968
FBgn0026263	0.735806	0.000316798	0.00110019	bip1	Bip1, isoform B [Uniprot/SPTREMBL Acc. C6SV53]; GM13608p [Uniprot/SPTREMBL Acc. Q8T9I2]; BIP1 protein [Uniprot/SPTREMBL Acc. Q9V457]; Bip1 protein [Uniprot/SPTREMBL Acc. Q9XZU6]	11.1009	15.3383
FBgn0037376	0.782056	0.000417051	0.00140453	CG2051	CG2051, isoform A [Uniprot/SPTREMBL Acc. Q0KIB3]; RE20268p [Uniprot/SPTREMBL Acc. Q4QQC4]	28.0662	40.0587
FBgn0003091	2.4269	0.000422582	0.00142123	Pkc53E	Protein kinase C [Uniprot/SPTREMBL Acc. A0A0B4KFT3]; Protein kinase C [Uniprot/SPTREMBL Acc. A8DYG9]; MIP15613p [Uniprot/SPTREMBL Acc. D3DMK5]; Putative uncharacterized protein [Uniprot/SPTREMBL Acc. G8HS56]; Protein kinase C, brain isozyme [Uniprot/SWISSPROT Acc. P05130]	0.160657	0.865599
FBgn0004657	0.708552	0.000464308	0.0015453	mys	Integrin beta-PS [Uniprot/SWISSPROT Acc. P11584]; Integrin beta [Uniprot/SPTREMBL Acc. X2JAU0]; Integrin beta [Uniprot/SPTREMBL Acc. X2JE30]	150.392	202.441
FBgn0004644	0.730397	0.000503822	0.00166174	hh	Protein hedgehog [Uniprot/SWISSPROT Acc. Q02936]	24.0621	32.9657
FBgn0030695	0.695395	0.000669271	0.00214253	PGRP-LE	CG8995 [Uniprot/SPTREMBL Acc. F6JCK1]; CG8995 [Uniprot/SPTREMBL Acc. F6JCL1]; CG8995 [Uniprot/SPTREMBL Acc. F6JCL6]; Peptidoglycan recognition protein LE, isoform B [Uniprot/SPTREMBL Acc. M9NDY2]; Peptidoglycan-recognition protein LE [Uniprot/SWISSPROT Acc. Q9VXN9]	18.4856	25.0489
FBgn0011656	0.913834	0.000695337	0.00221453	Mef2	Myocyte enhancer factor 2, isoform G [Uniprot/SPTREMBL Acc. A0A0B4KEP4]; Myocyte enhancer factor 2, isoform H [Uniprot/SPTREMBL Acc. A0A0B4KFI1]; FI19711p1 [Uniprot/SPTREMBL Acc. H9ZYP5]; Myocyte-specific enhancer factor 2 [Uniprot/SWISSPROT Acc. P40791]	3.23742	5.17862
FBgn0028411	1.05828	0.000713372	0.00226523	Nxt1	GEO07604p1 [Uniprot/SPTREMBL Acc. A0A1B2AKG3]; NTF2-related export protein [Uniprot/SWISSPROT Acc. Q9V3H8]	48.0083	84.2369
FBgn0037116	0.750941	0.000897638	0.00278192	Als2	Alsin homolog [Uniprot/SWISSPROT Acc. Q9VNZ8]	4.77024	6.6189
FBgn0043575	2.41235	0.000954404	0.00293672	PGRP-SC2	CG14745 [Uniprot/SPTREMBL Acc. Q2XY98]; Peptidoglycan-recognition protein SC2 [Uniprot/SWISSPROT Acc. Q9V4X2]	0.786415	4.70666
FBgn0262733	0.649038	0.000992129	0.00304146	Src64B	Tyrosine-protein kinase [Uniprot/SPTREMBL Acc. M9MSK3]; Tyrosine-protein kinase Src64B [Uniprot/SWISSPROT Acc. P00528]; Tyrosine-protein kinase [Uniprot/SPTREMBL Acc. X2JCI2]	29.2651	38.2868
FBgn0010341	0.819318	0.000999142	0.00306012	Cdc42	Cdc42, isoform C [Uniprot/SPTREMBL Acc. M9NFF8]; Cdc42 homolog [Uniprot/SWISSPROT Acc. P40793]	23.9192	36.043
FBgn0003317	0.58994	0.00112235	0.0033955	sax	Receptor protein serine/threonine kinase [Uniprot/SPTREMBL Acc. A0A0B4K7J3]; Receptor protein serine/threonine kinase [Uniprot/SPTREMBL Acc. C9QP22]; Receptor protein serine/threonine kinase [Uniprot/SPTREMBL Acc. D5SHT1]; Receptor protein serine/threonine kinase [Uniprot/SPTREMBL Acc. H5V885]; Receptor protein serine/threonine kinase [Uniprot/SPTREMBL Acc. Q7JPM7]; Receptor protein serine/threon…	55.8504	69.7386
FBgn0010602	0.48027	0.00113254	0.00342004	lwr	SUMO-conjugating enzyme [Uniprot/SPTREMBL Acc. Q7KNM2]	67.6373	77.1698
FBgn0014141	0.838038	0.00114296	0.00344941	cher	Cheerio, isoform I [Uniprot/SPTREMBL Acc. A0A0B4JCY6]; Cheerio, isoform M [Uniprot/SPTREMBL Acc. A0A0B4KGT8]; Cheerio, isoform N [Uniprot/SPTREMBL Acc. A0A0B4KHN1]; Cheerio, isoform G [Uniprot/SPTREMBL Acc. Q7KSF4]; Filamin isoform A [Uniprot/SPTREMBL Acc. Q9GQV2]; Filamin-A [Uniprot/SWISSPROT Acc. Q9VEN1]	2.67337	4.00475
FBgn0028984	0.795945	0.00116113	0.00349999	Spn88Ea	Serine protease inhibitor 88Ea [Uniprot/SWISSPROT Acc. Q9VFC2]	79.3776	110.415
FBgn0034221	1.32214	0.00125202	0.00373213	CG10764	Uncharacterized protein [Uniprot/SPTREMBL Acc. A1ZAT2]; LP05421p [Uniprot/SPTREMBL Acc. Q8MR00]	2.17617	4.65228
FBgn0014020	0.683444	0.00125467	0.00373873	Rho1	Ras-like GTP-binding protein Rho1 [Uniprot/SWISSPROT Acc. P48148]	288.549	391.007
FBgn0028550	0.938774	0.00136059	0.00402171	Atf3	Activating transcription factor 3, isoform B [Uniprot/SPTREMBL Acc. M9PIP2]; Activating transcription factor 3 [Uniprot/SWISSPROT Acc. Q9XZS8]	7.4182	12.0823
FBgn0033453	0.720924	0.00136227	0.00402546	CG1667	CG1667, isoform B [Uniprot/SPTREMBL Acc. A0A0B4LFY9]; LP14056p [Uniprot/SPTREMBL Acc. Q6AWJ4]; LD28671p [Uniprot/SPTREMBL Acc. Q95RI0]	26.0945	36.4738
FBgn0020306	0.476167	0.00162042	0.00469447	dom	Domino, isoform G [Uniprot/SPTREMBL Acc. A0A0B4LFX8]; LP03212p [Uniprot/SPTREMBL Acc. B5RJR0]; Domino, isoform D [Uniprot/SPTREMBL Acc. Q8MLW2]; Helicase domino [Uniprot/SWISSPROT Acc. Q9NDJ2]	6.75993	7.75105
FBgn0004859	1.01921	0.00167148	0.00481706	ci	GM02381p [Uniprot/SPTREMBL Acc. D0IQI9]; FI19601p1 [Uniprot/SPTREMBL Acc. H5V858]; Cubitus interruptus, isoform C [Uniprot/SPTREMBL Acc. H9XVL6]; Cubitus interruptus, isoform B [Uniprot/SPTREMBL Acc. H9XVL7]; Transcriptional activator cubitus interruptus [Uniprot/SWISSPROT Acc. P19538]; RE55588p [Uniprot/SPTREMBL Acc. Q29R42]; Cubitus interruptus [Uniprot/SPTREMBL Acc. Q6J8P4]	5.24923	8.94568
FBgn0037431	2.08932	0.00207706	0.00582974	CG17917	Uncharacterized protein [Uniprot/SPTREMBL Acc. Q9I7L3]	372.812	1572.48
FBgn0013753	0.870564	0.00210317	0.00588982	Bgb	Big brother, isoform B [Uniprot/SPTREMBL Acc. M9PGT9]; Protein big brother [Uniprot/SWISSPROT Acc. Q24040]	12.6548	19.4437
FBgn0264325	0.593451	0.00232831	0.00643126	Atg6	Beclin-1-like protein [Uniprot/SWISSPROT Acc. Q9VCE1]	22.046	27.6581
FBgn0010348	0.551494	0.00235159	0.00649013	Arf79F	ADP ribosylation factor at 79F, isoform J [Uniprot/SPTREMBL Acc. M9PG22]; ADP-ribosylation factor 1 [Uniprot/SWISSPROT Acc. P61209]	209.167	258.766
FBgn0015765	0.686684	0.00264246	0.00719271	p38a	Mitogen-activated protein kinase [Uniprot/SPTREMBL Acc. E1JIV6]; Mitogen-activated protein kinase 14A [Uniprot/SWISSPROT Acc. O62618]	33.2845	44.0231
FBgn0243512	0.632313	0.00290236	0.00781217	puc	Puckered, isoform B [Uniprot/SPTREMBL Acc. A0A0B4LHX7]; Puckered protein [Uniprot/SPTREMBL Acc. O46122]; Puckered, isoform A [Uniprot/SPTREMBL Acc. Q9VHV8]	72.4058	93.7539
FBgn0000546	0.707795	0.00299832	0.00802684	EcR	Ecdysone receptor, isoform E [Uniprot/SPTREMBL Acc. A4UZ51]; Ecdysone receptor, isoform G [Uniprot/SPTREMBL Acc. E1JGY2]; Ecdysone receptor [Uniprot/SWISSPROT Acc. P34021]	4.12239	5.60786
FBgn0267384	0.574839	0.00332107	0.00878174	Ubc7	Ubiquitin conjugating enzyme [Uniprot/SPTREMBL Acc. Q9N9Z5]; RE34144p [Uniprot/SPTREMBL Acc. Q9VXE8]	16.095	19.862
FBgn0010622	0.57802	0.0033501	0.00885376	l(2)06496	CG9893 protein [Uniprot/SPTREMBL Acc. Q9W1V8]	20.4196	25.4344
FBgn0034068	0.51798	0.00349833	0.00919403	casp	Caspar, isoform C [Uniprot/SPTREMBL Acc. A0A0B4LFH2]; LP13643p [Uniprot/SPTREMBL Acc. F0JAP4]; Caspar, isoform A [Uniprot/SPTREMBL Acc. Q7JUP3]	58.4745	68.0387
FBgn0002525	0.432869	0.00363093	0.0094887	Lam	Lamin, isoform B [Uniprot/SPTREMBL Acc. M9NE89]; Lamin Dm0 [Uniprot/SWISSPROT Acc. P08928]	31.8745	35.1918
FBgn0004636	0.514441	0.0037407	0.00973802	R	Rap1 GTPase, isoform B [Uniprot/SPTREMBL Acc. M9MRT6]; Ras-like protein 3 [Uniprot/SWISSPROT Acc. P08645]	59.3449	71.0263
FBgn0011202	0.569409	0.00421855	0.0108396	dia	Diaphanous, isoform C [Uniprot/SPTREMBL Acc. D1Z399]; MIP15714p [Uniprot/SPTREMBL Acc. D2NUK4]; Diaphanous, isoform D [Uniprot/SPTREMBL Acc. M9NCZ5]; Diaphanous, isoform E [Uniprot/SPTREMBL Acc. M9PDV1]; Protein diaphanous [Uniprot/SWISSPROT Acc. P48608]	13.3002	16.3729
FBgn0022238	0.660385	0.00477146	0.0120447	lolal	Longitudinals lacking protein-like [Uniprot/SWISSPROT Acc. Q7KRI2]	67.9822	92.0029
FBgn0041581	2.06591	0.00538807	0.0134543	AttB	Attacin-B, isoform B [Uniprot/SPTREMBL Acc. E1JH67]	0.7226	3.47326
FBgn0035379	1.22339	0.00570781	0.0141603	spz5	Protein spaetzle 5 [Uniprot/SWISSPROT Acc. Q9VZX1]	8.85597	18.0475
FBgn0039214	0.425043	0.00596661	0.0147424	puf	Puffyeye, isoform G [Uniprot/SPTREMBL Acc. A0A0B4KHF3]; Puffyeye, isoform H [Uniprot/SPTREMBL Acc. A0A0B4KI06]; Puffyeye, isoform I [Uniprot/SPTREMBL Acc. A0A0B4LIK5]; Puffyeye, isoform E [Uniprot/SPTREMBL Acc. Q7KS15]; AT28817p [Uniprot/SPTREMBL Acc. Q8IH89]; Puffyeye, isoform F [Uniprot/SPTREMBL Acc. Q8IMW2]; AT30546p [Uniprot/SPTREMBL Acc. Q8T8T3]; Puffyeye, isoform D [Uniprot/SPTREMBL Acc. Q9…	4.89972	5.44388
FBgn0261547	0.70119	0.00679589	0.0165155	Exn	LP04066p [Uniprot/SPTREMBL Acc. C7LAC5]; Ephexin, isoform D [Uniprot/SPTREMBL Acc. Q9VVC6]; BcDNA.GH03693 [Uniprot/SPTREMBL Acc. Q9Y150]	23.5187	30.7758
FBgn0039183	0.661535	0.00699924	0.016939	Dis3	LD08354p [Uniprot/SPTREMBL Acc. Q8MSY2]; SD10981p [Uniprot/SPTREMBL Acc. Q960A7]; Putative exoribonuclease DIS3 [Uniprot/SPTREMBL Acc. Q9BI20]; Dis3, isoform A [Uniprot/SPTREMBL Acc. Q9VC93]	8.31064	10.6179
FBgn0082598	0.308672	0.00751911	0.0180298	akirin	Akirin [Uniprot/SWISSPROT Acc. Q9VS59]	87.2728	88.7567
FBgn0037515	1.1091	0.00753616	0.018062	Sp7	Serine protease 7 [Uniprot/SWISSPROT Acc. Q9V3Z2]	6.91002	12.7626
FBgn0031317	0.621719	0.00772463	0.018469	CG5118	CG5118 [Uniprot/SPTREMBL Acc. Q9VPY3]	14.0193	17.4524
FBgn0035147	0.833284	0.0087484	0.0205742	Gale	UDP-galactose 4'-epimerase, isoform B [Uniprot/SPTREMBL Acc. M9ND19]; AT27946p [Uniprot/SPTREMBL Acc. Q8MZ78]; UDP-glucose 4-epimerase [Uniprot/SWISSPROT Acc. Q9W0P5]	25.6412	37.109
FBgn0010812	0.493752	0.00914996	0.0213765	unc-45	SD10334p [Uniprot/SPTREMBL Acc. Q960B1]; FI21225p1 [Uniprot/SPTREMBL Acc. Q9VHW4]	20.0267	23.2077
FBgn0040372	0.6423	0.0119835	0.0271388	G9a	G9a, isoform B [Uniprot/SPTREMBL Acc. M9PGH7]; G9a, isoform A [Uniprot/SPTREMBL Acc. Q95RU8]; EG:BACR37P7.2 protein [Uniprot/SPTREMBL Acc. Q9V3K8]	3.6055	4.78364
FBgn0027603	0.475584	0.0134221	0.0299384	Ulp1	BcDNA.GH02751 [Uniprot/SPTREMBL Acc. Q7KMN4]; GH15225p [Uniprot/SPTREMBL Acc. Q9VWK5]	8.73207	9.98873
FBgn0022787	0.532908	0.0139723	0.0309566	Hel89B	SD05972p1 [Uniprot/SPTREMBL Acc. J9XXX0]; 89B helicase [Uniprot/SPTREMBL Acc. Q71V44]; GH12153p [Uniprot/SPTREMBL Acc. Q86NV8]; SD16865p [Uniprot/SPTREMBL Acc. Q8IG93]; Helicase 89B, isoform B [Uniprot/SPTREMBL Acc. Q9VF02]	14.3837	16.9624
FBgn0003459	0.587081	0.0157655	0.0344215	stwl	Stonewall [Uniprot/SPTREMBL Acc. A0A075BID9]; Stonewall [Uniprot/SPTREMBL Acc. A0A075BJG7]; Stonewall [Uniprot/SPTREMBL Acc. A0A075BJR0]; Stonewall [Uniprot/SPTREMBL Acc. A0A075BJR4]; Stonewall [Uniprot/SPTREMBL Acc. A0A075BJR6]; Stonewall [Uniprot/SPTREMBL Acc. A0A075BLW2]; Stonewall [Uniprot/SPTREMBL Acc. A0A075BLW3]; Stonewall, isoform B [Uniprot/SPTREMBL Acc. M9PI58]; Transcription factor [Un…	6.01345	7.47566
FBgn0037700	0.467434	0.01648	0.0357217	CG8149	CG8149 [Uniprot/SPTREMBL Acc. Q9VHC8]	26.7831	30.814
FBgn0034879	0.656679	0.0166045	0.0359443	Rrp4	FI19702p1 [Uniprot/SPTREMBL Acc. M9THE4]; GM02257p [Uniprot/SPTREMBL Acc. Q8MSZ7]; Rrp4, isoform A [Uniprot/SPTREMBL Acc. Q9W1M9]	20.0153	26.0606
FBgn0039335	0.547198	0.0169004	0.0364871	Vps33B	LD23683p [Uniprot/SPTREMBL Acc. Q8SZS6]; Vacuolar protein sorting 33B [Uniprot/SPTREMBL Acc. Q9VBR1]	8.15173	9.93799
FBgn0051217	0.585086	0.0179991	0.0385672	modSP	Serine protease-like protein [Uniprot/SPTREMBL Acc. Q24111]; Modular serine protease [Uniprot/SWISSPROT Acc. Q9VER6]	21.364	25.8292
FBgn0025864	0.460445	0.0183661	0.0392179	Crag	CRAG protein [Uniprot/SPTREMBL Acc. O96957]; SD04240p [Uniprot/SPTREMBL Acc. Q8T3K8]; Calmodulin-binding protein related to a Rab3 GDP/GTP exchange protein, isoform B [Uniprot/SPTREMBL Acc. Q9W3D2]; Calmodulin-binding protein related to a Rab3 GDP/GTP exchange protein, isoform A [Uniprot/SPTREMBL Acc. Q9W3D3]	12.9322	14.6817
FBgn0021895	0.691632	0.0184917	0.0394183	ytr	Putative RNA-binding protein [Uniprot/SPTREMBL Acc. Q8I7W6]; LD12035p [Uniprot/SPTREMBL Acc. Q9W1I6]	16.9702	23.4612
FBgn0085424	0.546957	0.0190577	0.0403953	nub	POU domain protein [Uniprot/SPTREMBL Acc. A8DYZ8]; Protein nubbin [Uniprot/SWISSPROT Acc. P31368]; POU domain protein [Uniprot/SPTREMBL Acc. X2JDY7]	17.4221	20.8514
FBgn0266083	0.607504	0.0192813	0.0407768	ocm	SD13830p [Uniprot/SPTREMBL Acc. Q6NNW0]; GH15647p [Uniprot/SPTREMBL Acc. Q961M6]; Over compensating males, isoform A [Uniprot/SPTREMBL Acc. Q9W198]	4.06626	5.09458
FBgn0013983	0.548397	0.0202161	0.0424457	imd	GH20785p [Uniprot/SPTREMBL Acc. Q7K4Z4]; Death-domain containing protein BG5 [Uniprot/SPTREMBL Acc. Q9NHG0]	14.6359	17.4911
FBgn0034199	0.628924	0.0216914	0.0449431	Gbp	GEO12066p1 [Uniprot/SPTREMBL Acc. A1ZAQ9]	33.0994	42.7953
FBgn0003963	0.449369	0.0218169	0.045156	ush	SD10668p [Uniprot/SPTREMBL Acc. C1C573]; U-shaped, isoform C [Uniprot/SPTREMBL Acc. M9PBN1]; U-shaped, isoform B [Uniprot/SPTREMBL Acc. M9PC12]; U-shaped, isoform D [Uniprot/SPTREMBL Acc. M9PDU3]; Zinc finger protein ush [Uniprot/SWISSPROT Acc. Q9VPQ6]	10.7772	12.0649
FBgn0260648	0.764932	0.0219354	0.0453633	Rrp40	RE44908p [Uniprot/SPTREMBL Acc. Q8IPX7]	6.29916	8.82696
FBgn0262579	0.433961	0.0236149	0.0483222	Ect4	Ectoderm-expressed 4, isoform D [Uniprot/SPTREMBL Acc. A8JNN1]; Ectoderm-expressed 4, isoform G [Uniprot/SPTREMBL Acc. A8JNN2]; Ectoderm-expressed 4, isoform H [Uniprot/SPTREMBL Acc. A8JNN3]; Ectoderm-expressed 4, isoform I [Uniprot/SPTREMBL Acc. M9NE45]; Ectoderm-expressed 4, isoform J [Uniprot/SPTREMBL Acc. M9NFP2]; Ectoderm-expressed 4, isoform K [Uniprot/SPTREMBL Acc. M9PHR5]; Sterile alpha a…	15.9429	17.9214
